# PEDIGREE ANALYSIS OF 222 ALMOND GENOTYPES REVEALS TWO WORLD MAINSTREAM BREEDING LINES BASED ON ONLY THREE DIFFERENT CULTIVARS

**DOI:** 10.1101/2020.06.16.154021

**Authors:** Felipe Pérez de los Cobos, Pedro J. Martínez-García, Agustí Romero, Xavier Miarnau, Iban Eduardo, Werner Howad, Federico Dicenta, Rafel Socias i Company, Maria J. Rubio, Thomas M. Gradziel, Michelle Whirthensohn, Henri Duval, Doron Holland, Pere Arús, Francisco J. Vargas, Ignasi Batlle

## Abstract

Loss of genetic variability is a steadily increasing challenge in tree breeding programs due to the repeated use of a reduced number of founder genotypes. High-quality pedigree data of 222 almond [*Prunus dulcis* (Miller) D.A. Webb, syn. *P. amygdalus* (L) Batsch] cultivars and breeding selections were used to study global genetic variability in modern breeding programs from Argentina, Australia, France, Greece, Israel, Italy, Russia, Spain and the USA. Inbreeding coefficients, pairwise relatedness and genetic contribution were calculated for these genotypes. The results reveal two mainstream breeding lines based on three cultivars from two different geographical regions: ‘Tuono’-‘Cristomorto’ (local landraces from Puglia, Italy) and ‘Nonpareil’ (chance seedling selected in California, USA, from French original stock). Direct descendants from ‘Tuono’ or ‘Cristomorto’ number 75 (sharing 30 descendants), while ‘Nonpareil’ has 72 direct descendants. The mean inbreeding coefficient of the analyzed genotypes was 0.036, with 13 genotypes presenting a high inbreeding coefficient, over 0.250. Breeding programs from the USA, France and Spain showed inbreeding coefficients of 0.067, 0.050 and 0.034, respectively. According to their genetic contribution, modern cultivars from Israel, France, the USA, Spain and Australia, trace back to six, five, four, four and two main founding genotypes respectively. Among the group of 65 genotypes carrying the *S_f_* allele for self-compatibility, the mean relatedness coefficient was 0.133, with ‘Tuono’ as the main founding genotype (23.75% of total genetic contribution). Increasing as well as preserving current genetic variability is required in almond breeding programs worldwide to assure genetic gain and continuing breeding progress. Breeding objectives, apart from high and efficient productivity, should include disease resistance and adaptation to climate change. Ultimately, any new commercial almond cultivar has to be economically viable and breeders play a critical role in achieving this goal.
