## Supplementary Table 1 for "PEDIGREE ANALYSIS OF 222 ALMOND GENOTYPES REVEALS TWO WORLD MAINSTREAM BREEDING LINES BASED ON ONLY THREE DIFFERENT CULTIVARS"

### Sheet: Pedigree
LineName	FemaleParent	MaleParent	Origin	Country	Phenotype	Reference
10-36	CRISTOMORTO	TARDIVE DE LA VERDIERE	IRTA	SPAIN	SI	Ignasi Batlle's personal communication
10-98	A-60	A-192	IRTA	SPAIN	SI	Ignasi Batlle's personal communication
12-350	LAURANNE	MARCONA	IRTA	SPAIN	SI	Ignasi Batlle's personal communication
13-565	MASBOVERA	LAURANNE	IRTA	SPAIN	SC	Ignasi Batlle's personal communication
155	CRISTOMORTO	OP13	IRTA	SPAIN	SI	Ignasi Batlle's personal communication
21-19W	NONPAREIL	A1-30	UCD	USA	SI	Lansari, A., Kester, D. E., & Iezzoni, A. F. (1994). Inbreeding, coancestry, and founding clones of almonds of California, Mediterranean shores, and Russia. Journal of the American Society for Horticultural Science, 119(6), 1279-1285.
21-321	4-665	LAURANNE	IRTA	SPAIN	SC	Ignasi Batlle's personal communication
22-20	NONPAREIL	A1-30	UCD	USA	SI	Lansari, A., Kester, D. E., & Iezzoni, A. F. (1994). Inbreeding, coancestry, and founding clones of almonds of California, Mediterranean shores, and Russia. Journal of the American Society for Horticultural Science, 119(6), 1279-1285.
23-173	A-202	FGFP092	IRTA	SPAIN	SC	Ignasi Batlle's personal communication
24-53	4-665	LAURANNE	IRTA	SPAIN	SC	Ignasi Batlle's personal communication
25-26	A1-37	A9-18	UCD	USA	SI	Gradziel, T., Lampinen, B., Niederholzer, F., & Viveros, M. (2013). ‘Sweetheart’Almond: A Fully Cross-compatible Pollenizer for the Early ‘Nonpareil’Bloom that Exhibits Very High ‘Marcona’-type Kernel Quality. HortScience, 48(10), 1320-1322.
28-57	10-98	FGTR13	IRTA	SPAIN	SI	Ignasi Batlle's personal communication
29-148	8-47	12-350	IRTA	SPAIN	SC	Ignasi Batlle's personal communication
29-47	21-321	GLORIETA	IRTA	SPAIN	SI	Ignasi Batlle's personal communication
30-234	BELLE DAURONS	13-565	IRTA	SPAIN	SC	Ignasi Batlle's personal communication
30-297	ANXANETA	23-173	IRTA	SPAIN	SI	Ignasi Batlle's personal communication
3-1	PEERLESS	HARPAREIL	UCD	USA	SI	Gradziel, T. M., Lampinen, B., Connell, J. H., & Viveros, M. (2007). Winters’ almond: an early-blooming, productive, and high-quality pollenizer for ‘Nonpareil. HortScience, 42(7), 1725-1727.
35-164	23-173	29-47	IRTA	SPAIN	SC	Ignasi Batlle's personal communication
4-26	SB16, 2-44	SB6, 56-88	UCD	USA	SC	Thomas Gradziel's personal communication
4-665	PRIMORSKYI	CRISTOMORTO	IRTA	SPAIN	SI	Ignasi Batlle's personal communication
54	GREEK	NONPAREIL	Volcani Center Bet Dagan, A.R.O.	ISRAEL	SI	Spiegel-Roy, P. (1985). Kochbä almond. HortScience, 20(2), 310; T.M. Gradziel (1997) Almond. In: The Brooks and Olmo Register of Fruit & Nut Varieties. 3rd edition, ASHS Press VA, USA, 1-12; P. Spiegel-Roy, M. Striem, I. Baron, E. Ashbel (1987). New almond selections: final report for Saad test-plot. Alon HaNotea 41(6), 551-554.
6-27	NONPAREIL	JORDANOLO	UCD	USA	SI	Gradziel, T. M., Lampinen, B., Connell, J. H., & Viveros, M. (2007). Winters’ almond: an early-blooming, productive, and high-quality pollenizer for ‘Nonpareil. HortScience, 42(7), 1725-1727.
8-47	PRIMORSKYI	CRISTOMORTO	IRTA	SPAIN	SI	Ignasi Batlle's personal communication
97, 1-232	SB13, 25-75	WINTERS	UCD	USA	SC	Thomas Gradziel's personal communication
A1-30	NONPAREIL	EUREKA	UCD	USA	SI	Lansari, A., Kester, D. E., & Iezzoni, A. F. (1994). Inbreeding, coancestry, and founding clones of almonds of California, Mediterranean shores, and Russia. Journal of the American Society for Horticultural Science, 119(6), 1279-1285.
A1-37	NONPAREIL	EUREKA	UCD	USA	SC	Gradziel, T., Lampinen, B., Niederholzer, F., & Viveros, M. (2013). ‘Sweetheart’Almond: A Fully Cross-compatible Pollenizer for the Early ‘Nonpareil’Bloom that Exhibits Very High ‘Marcona’-type Kernel Quality. HortScience, 48(10), 1320-1322.
A-192	FERRAGNES	TUONO	IRTA	SPAIN	SI	Ignasi Batlle's personal communication
A-202	PRIMORSKYI	CRISTOMORTO	IRTA	SPAIN	SI	Ignasi Batlle's personal communication
A2-198	C1328	C1328	CEBAS	SPAIN	SI	Federico Dicenta's personal communication
A5-25	NONPAREIL	EUREKA	UCD	USA	SI	Brooks, R.M. and H.P. Olmo. 1997. Register of new fruit and nut varieties. 3rd ed. Univ. of California Press.
A-60	CRISTOMORTO	TARDIVE DE LA VERDIERE	IRTA	SPAIN	SC	Ignasi Batlle's personal communication
A9-18	NONPAREIL	HARRIOTT	UCD	USA	SI	Gradziel, T., Lampinen, B., Niederholzer, F., & Viveros, M. (2013). ‘Sweetheart’Almond: A Fully Cross-compatible Pollenizer for the Early ‘Nonpareil’Bloom that Exhibits Very High ‘Marcona’-type Kernel Quality. HortScience, 48(10), 1320-1322.
A97001-1BT4	NONPAREIL	LAURANNE	UA	AUSTRALIA	SC	Michelle Whirthensohn's personal communication
ALENIK	PRUNUS DULCIS 1281/2	PRUNUS BUCHARICA	JBY	URSS	SI	Brooks, R.M. and H.P. Olmo. 1997. Register of new fruit and nut varieties. 3rd ed. Univ. of California Press.
ALMENARA	TUONO	FERRAGNES	CEBAS	SPAIN	SC	López, M., Vargas, F. J., & Batlle, I. (2006). Self-(in) compatibility almond genotypes: A review. Euphytica, 150(1-2), 1-16.
ANTONETA	FERRAGNES	TUONO	CEBAS	SPAIN	SC	Egea, J., Berenguer, T., García, J. E., & Dicenta, F. (2000). Antoneta'andMarta'Almonds. HortScience, 35(7), 1358-1359.
ANXANETA	PRIMORSKYI	CRISTOMORTO	IRTA	SPAIN	SI	López, M., Vargas, F. J., & Batlle, I. (2006). Self-(in) compatibility almond genotypes: A review. Euphytica, 150(1-2), 1-16.
AYLES	TUONO	OP2	CITA	SPAIN	SC	Felipe, A.J; Socias i Company, R. (1987). 'Aylés', 'Guara', and 'Moncayo' almonds. HortScience 22(5): 961-962.
BELL	NE PLUS ULTRA	NE PLUS ULTRA	PRIVATE	USA	SI	Brooks, R.M. and H.P. Olmo. 1997. Register of new fruit and nut varieties. 3rd ed. Univ. of California Press.
BELONA	BLANQUERNA	BELLE DAURONS	CITA	SPAIN	SC	Socias i Company, R.; Felipe, A.J. (2007). ‘Belona’ and ‘Soleta’ almonds. HortScience 42(3): 704-706
BLANQUERNA	GENCO	AS-1	CITA	SPAIN	SC	Socias i Company R.; Felipe A.J. (1999) ‘Blanquerna’, ‘Cambra’ y ‘Felisia’: Tres nuevos cultivares autógamos de almendroInf. Inf. Técn. Econ. Agrar. 95V(2): 111-117 ; i Martí, À. F., Alonso, J. M., Espiau, M. T., & Rubio-Cabetas, M. J. (2009). Genetic diversity in Spanish and foreign almond germplasm assessed by molecular characterization with simple sequence repeats. Journal of the American Soci…
BUMAGNOSKORLUPYI	S1	NONPAREIL	JBY	URSS	SI	Grasselly, Ch. and P. Crossa-Raynaud. 1980. In: G.P. Maisonnueve & Larose (eds.). L’Amandier.
BUTTE	NONPAREIL	MISSION	PRIVATE	USA	SI	Brooks, R.M. and H.P. Olmo. 1997. Register of new fruit and nut varieties. 3rd ed. Univ. of California Press ; López, M., Vargas, F. J., & Batlle, I. (2006). Self-(in) compatibility almond genotypes: A review. Euphytica, 150(1-2), 1-16.
C1328	GENCO	TUONO	CEBAS	SPAIN	SC	Federico Dicenta's personal communication
CALIF. 24-6	EUREKA	A5-25	UCD	USA	SC	Brooks, R.M. and H.P. Olmo. 1997. Register of new fruit and nut varieties. 3rd ed. Univ. of California Press.
CAMBRA	FERRAGNES	TUONO	CITA	SPAIN	SC	Socias i Company R.; Felipe A.J. (1999) ‘Blanquerna’, ‘Cambra’ y ‘Felisia’: Tres nuevos cultivares autógamos de almendroInf. Inf. Técn. Econ. Agrar. 95V(2): 111-117.
CAPELLA	NONPAREIL	LAURANNE	UA	AUSTRALIA	SC	https://patents.google.com/patent/USPP29674P3/en
CARINA	NONPAREIL	LAURANNE	UA	AUSTRALIA	SC	https://patents.google.com/patent/USPP29676P3/en
CARMEL	NONPAREIL	MISSION	PRIVATE	USA	SI	Grasselly, Ch. and P. Crossa-Raynaud. 1980. In: G.P. Maisonnueve & Larose (eds.). L’Amandier ; Almond production manual (1996); López, M., Vargas, F. J., & Batlle, I. (2006). Self-(in) compatibility almond genotypes: A review. Euphytica, 150(1-2), 1-16.
CEBAS 1	GARRIGUES	OP12	CEBAS	SPAIN	SI	López, M., Vargas, F. J., & Batlle, I. (2006). Self-(in) compatibility almond genotypes: A review. Euphytica, 150(1-2), 1-16.
CONSTANTI	FGFD2	OP5	IRTA	SPAIN	SC	Vargas, F., Romero, M., Clavé, J., Vergés, J., Santos, J., & Batlle, I. (2008). ‘Vayro’,‘Marinada’,‘Constantí’, and ‘Tarraco’Almonds. HortScience, 43(2), 535-537.
CRIMSKYI	LANGUEDOC	NIKITSKYI 53	JBY	URSS	SI	Grasselly, Ch. and P. Crossa-Raynaud. 1980. In: G.P. Maisonnueve & Larose (eds.). L’Amandier.
D00-078	R1000	S5133	CEBAS	SPAIN	SC	Federico Dicenta's personal communication
D00-360	MARTA	S5133	CEBAS	SPAIN	SC	Federico Dicenta's personal communication
D01-188	MARCONA	ANTONETA	CEBAS	SPAIN	SC	Federico Dicenta's personal communication
D01-462	A2-198	S5133	CEBAS	SPAIN	SC	Federico Dicenta's personal communication
D06-795	D01-462	D00-078	CEBAS	SPAIN	SC	Federico Dicenta's personal communication
DAGAN	MARCONA	PORIA 10	Volcani Center Bet Dagan, A.R.O.	ISRAEL	SI	Grasselly, Ch. and P. Crossa-Raynaud. 1980. In: G.P. Maisonnueve & Larose (eds.). L’Amandier; P. Spiegel-Roy, M. Striem, I. Baron (1984) Breeding work in almond. Alon HaNotea, 39, 259-263. (in Hebrew)
DAVEY	NONPAREIL	SANS FAUTE	UCD	USA	SI	Grasselly, Ch. and P. Crossa-Raynaud. 1980. In: G.P. Maisonnueve & Larose (eds.). L’Amandier ; Brooks, R.M. and H.P. Olmo. 1997. Register of new fruit and nut varieties. 3rd ed. Univ. of California Press.
DESSERTNYI	NIKITSKYI 62	NIKITSKYI 1	JBY	URSS	SI	Grasselly, Ch. and P. Crossa-Raynaud. 1980. In: G.P. Maisonnueve & Larose (eds.). L’Amandier.
EMERALD	MISSION	S2	PRIVATE	USA	SI	Brooks, R.M. and H.P. Olmo. 1997. Register of new fruit and nut varieties. 3rd ed. Univ. of California Press.
EMILITO	PEERLESS	NONPAREIL	INTA	ARGENTINA	SI	El almendro - Material vegetal (Felipe)
EMPIRE	MISSION	PEACH-ALMOND HYBRID	PRIVATE	USA	SI	Brooks, R.M. and H.P. Olmo. 1997. Register of new fruit and nut varieties. 3rd ed. Univ. of California Press.
F5, 4-6	SOLSEL 5-15 F7 2-18	CALIF. 24-6	UCD	USA	SC	Thomas Gradziel's personal communication
FELISIA	TITAN	TUONO	CITA	SPAIN	SC	Socias i Company R.; Felipe A.J. (1999) ‘Blanquerna’, ‘Cambra’ y ‘Felisia’: Tres nuevos cultivares autógamos de almendroInf. Inf. Técn. Econ. Agrar. 95V(2): 111-117.
FERGIL	FERRAGNES	GILAD	Volcani Center Bet Dagan, A.R.O.	ISRAEL	SI	Spiegel-Roy, P. personal communication
FERRADUEL	CRISTOMORTO	AI	INRA	FRANCE	SI	Grasselly, Ch. and P. Crossa-Raynaud. 1980. In: G.P. Maisonnueve & Larose (eds.). L’Amandier ; Brooks, R.M. and H.P. Olmo. 1997. Register of new fruit and nut varieties. 3rd ed. Univ. of California Press.
FERRAGNES	CRISTOMORTO	AI	INRA	FRANCE	SI	Grasselly, Ch. and P. Crossa-Raynaud. 1980. In: G.P. Maisonnueve & Larose (eds.). L’Amandier ; Brooks, R.M. and H.P. Olmo. 1997. Register of new fruit and nut varieties. 3rd ed. Univ. of California Press.
FERRALISE	FERRADUEL	FERRAGNES	INRA	FRANCE	SI	Grasselly, Ch. and P. Crossa-Raynaud. 1980. In: G.P. Maisonnueve & Larose (eds.). L’Amandier.
FERRASTAR	CRISTOMORTO	ARDECHOISE	INRA	FRANCE	SI	Grasselly, Ch. and P. Crossa-Raynaud. 1980. In: G.P. Maisonnueve & Larose (eds.). L’Amandier.
FGFD2	FERRAGNES	FERRADUEL	INRA	FRANCE	SI	Henri Duval's personal communication
FGFP092	FERRAGNES	FILIPPO CEO	ITALY	ITALY	SI	IRTA files
FGTR13	FERRAGNES	TUONO	IP	GRECIA	SC	IRTA files
FLTU18	FERRALISE	TUONO	INRA	FRANCE	SC	Henri Duval's personal communication
FRANCOLI	CRISTOMORTO	TUONO	IRTA	SPAIN	SC	Vargas Garcia, F. J., & Romero Romero, M. A. (1993, May). ‘Masbovera’,‘Glorieta’and ‘Francolí’, three new almond varieties from IRTA. In I International Congress on Almond 373 (pp. 75-82).
GARBI	CRISTOMORTO	OP7	IRTA	SPAIN	SI	López, M., Romero, M., Vargas, F. J., Mnejja, M., Arus, P., & Batlle, I. (2005). ‘Francolí’, a late flowering almond cultivar re‐classified as self‐compatible. Plant breeding, 124(5), 502-506.
GILAD	DAGAN	UM ELFAHEM	Volcani Center Bet Dagan, A.R.O.	ISRAEL	SI	Spiegel-Roy, P. personal communication
GLORIETA	PRIMORSKYI	CRISTOMORTO	IRTA	SPAIN	SI	Vargas Garcia, F. J., & Romero Romero, M. A. (1993, May). ‘Masbovera’,‘Glorieta’and ‘Francolí’, three new almond varieties from IRTA. In I International Congress on Almond 373 (pp. 75-82).
GRANADA	MISSION	NONPAREIL	PRIVATE	USA	SI	Grasselly, Ch. and P. Crossa-Raynaud. 1980. In: G.P. Maisonnueve & Larose (eds.). L’Amandier.
GUARA	TUONO	TUONO	CITA	SPAIN	SC	Felipe, A.J; Socias i Company, R. (1987). 'Aylés', 'Guara', and 'Moncayo' almonds. HortScience 22(5): 961-962.
HARPAREIL	NONPAREIL	HARRIOTT	UCD	USA	SI	Gradziel, T. M., Lampinen, B., Connell, J. H., & Viveros, M. (2007). Winters’ almond: an early-blooming, productive, and high-quality pollenizer for ‘Nonpareil. HortScience, 42(7), 1725-1727.
HARVEY	MISSION	NONPAREIL	PRIVATE	USA	SI	López, M., Vargas, F. J., & Batlle, I. (2006). Self-(in) compatibility almond genotypes: A review. Euphytica, 150(1-2), 1-16.
HELEODOR	NIKITSKYI 62	IXL	JBY	URSS	SI	Brooks, R.M. and H.P. Olmo. 1997. Register of new fruit and nut varieties. 3rd ed. Univ. of California Press.
INDEPENDENCE	ALL IN ONE	21G8	PRIVATE	USA	SC	Gasic, K., & Preece, J. E. (2014). Register of new fruit and nut cultivars list 47. HortScience, 49(4), 396-421.
JAVIER	MISSION	NONPAREIL	INTA	ARGENTINA	SI	El almendro - Material vegetal (Felipe)
JEFFRIES	NONPAREIL	NONPAREIL	PRIVATE	USA	SI	López, M., Vargas, F. J., & Batlle, I. (2006). Self-(in) compatibility almond genotypes: A review. Euphytica, 150(1-2), 1-16.
JORDANOLO	NONPAREIL	HARRIOTT	UCD	USA	SI	Gradziel, T. M., Lampinen, B., Connell, J. H., & Viveros, M. (2007). Winters’ almond: an early-blooming, productive, and high-quality pollenizer for ‘Nonpareil. HortScience, 42(7), 1725-1727 ; Grasselly, Ch. and P. Crossa-Raynaud. 1980. In: G.P. Maisonnueve & Larose (eds.). L’Amandier.
JUBILEE	NONPAREIL	MISSION	PRIVATE	USA	SI	Thomas Gradziel's personal communication
KAPAREIL	NONPAREIL	CALIF. 24-6	UCD	USA	SI	Brooks, R.M. and H.P. Olmo. 1997. Register of new fruit and nut varieties. 3rd ed. Univ. of California Press.
KERN ROYAL	NONPAREIL	NONPAREIL	PRIVATE	USA	SI	Brooks, R.M. and H.P. Olmo. 1997. Register of new fruit and nut varieties. 3rd ed. Univ. of California Press.
KOCHBA	GREEK	NONPAREIL	Volcani Center Bet Dagan, A.R.O.	ISRAEL	SI	Spiegel-Roy, P. (1985). Kochbä almond. HortScience, 20(2), 310; T.M. Gradziel (1997) Almond. In: The Brooks and Olmo Register of Fruit & Nut Varieties. 3rd edition, ASHS Press VA, USA, 1-12; P. Spiegel-Roy, M. Striem, I. Baron (1984) Breeding work in almond. Alon HaNotea, 39, 259-263. (in Hebrew)
KOGIL-PAT	GILAD	KOCHBA	Volcani Center Bet Dagan, A.R.O.	ISRAEL	SI	Spiegel-Roy, P. personal communication
LAURANNE	FERRAGNES	TUONO	INRA	FRANCE	SC	Martins, M., Tenreiro, R., & Oliveira, M. M. (2003). Genetic relatedness of Portuguese almond cultivars assessed by RAPD and ISSR markers. Plant cell reports, 22(1), 71-78; Brooks, R.M. and H.P. Olmo. 1997. Register of new fruit and nut varieties. 3rd ed. Univ. of California Press ; INRA, Avijor Lauranne, L'arboriculture fruitière, N°436, Février 1991 ; Duval H., Grasselly C. (1994). Behaviour of…
LEVAD	TUONO	MISSER	Volcani Center Bet Dagan, A.R.O.	ISRAEL	SI	Spiegel-Roy, P. personal communication
MAKAKO	LAURANNE	S5133	CEBAS	SPAIN	SC	Dicenta, F., Egea, J., Cremades, T., Martínez-Gómez, P., Ortega, E., Rubio, M., ... & Martínez-García, P. J. (2017, November). 'Makako': a new extra-late flowering self-compatible cultivar from CEBAS-CSIC. In VII International Symposium on Almonds and Pistachios 1219 (pp. 9-12).
MANDALINE	FERRALISE	TUONO	INRA	FRANCE	SC	Duval, H. (1999). Mandaline. a new French almond vatiety. Nucis, 8, 36.
MANGUP	NONPAREIL	S3	JBY	URSS	SI	Brooks, R.M. and H.P. Olmo. 1997. Register of new fruit and nut varieties. 3rd ed. Univ. of California Press.
MARDIA	FELISIA	BERTINA	CITA	SPAIN	SC	Socias i Company, R.; Kodad, O.; Alonso, J.M.; Felipe, A.J. (2008). ‘Mardía’ almond. HortScience 43 (7): 2240-2242.
MARINADA	LAURANNE	GLORIETA	IRTA	SPAIN	SC	Vargas, F., Romero, M., Clavé, J., Vergés, J., Santos, J., & Batlle, I. (2008). ‘Vayro’,‘Marinada’,‘Constantí’, and ‘Tarraco’Almonds. HortScience, 43(2), 535-537.
MARITA	GENCO	FERRAGNES	CEBAS	SPAIN	SC	López, M., Vargas, F. J., & Batlle, I. (2006). Self-(in) compatibility almond genotypes: A review. Euphytica, 150(1-2), 1-16.
MARTA	FERRAGNES	TUONO	CEBAS	SPAIN	SC	Egea, J., Berenguer, T., García, J. E., & Dicenta, F. (2000). Antoneta'andMarta'Almonds. HortScience, 35(7), 1358-1359.
MASBOVERA	PRIMORSKYI	CRISTOMORTO	IRTA	SPAIN	SI	Vargas Garcia, F. J., & Romero Romero, M. A. (1993, May). ‘Masbovera’,‘Glorieta’and ‘Francolí’, three new almond varieties from IRTA. In I International Congress on Almond 373 (pp. 75-82).
MATAN	LAURANNE	UM ELFAHEM	Newe Ya'ar Research Center, A.R.O.	ISRAEL	SC	Holland, D., Bar-Ya'akov, I., Hatib, K., & Birger, R. (2016). ‘Matan’, a New Self-compatible Almond Cultivar with High-quality Kernel and Good Yield. HortScience, 51(3), 302-304.
MAXIMA	NONPAREIL	LAURANNE	UA	AUSTRALIA	SI	https://patents.google.com/patent/USPP29423P3/en
MERCED	MISSION	NONPAREIL	PRIVATE	USA	SI	Brooks, R.M. and H.P. Olmo. 1997. Register of new fruit and nut varieties. 3rd ed. Univ. of California Press.
MIAGKOSKORLUPYI	NIKITSKYI 62	PRINCESSE	JBY	URSS	SI	Grasselly, Ch. and P. Crossa-Raynaud. 1980. In: G.P. Maisonnueve & Larose (eds.). L’Amandier.
MILOW	NONPAREIL	CALIF. 24-6	UCD	USA	SI	Lansari, A., Kester, D. E., & Iezzoni, A. F. (1994). Inbreeding, coancestry, and founding clones of almonds of California, Mediterranean shores, and Russia. Journal of the American Society for Horticultural Science, 119(6), 1279-1285.
MIRA	NONPAREIL	LAURANNE	UA	AUSTRALIA	SC	https://patents.google.com/patent/USPP29675P3/en
MONCAYO	TARDIVE DE LA VERDIERE	TUONO	CITA	SPAIN	SI	Felipe, A.J; Socias i Company, R. (1987). 'Aylés', 'Guara', and 'Moncayo' almonds. HortScience 22(5): 961-962.
MONTEREY	NONPAREIL	MISSION	PRIVATE	USA	SI	López, M., Vargas, F. J., & Batlle, I. (2006). Self-(in) compatibility almond genotypes: A review. Euphytica, 150(1-2), 1-16.
N 10/11/67	MISSION	OP9	IP	GRECIA	SI	IRTA files
N 10/20/67	TSOTYLIOU	RETSOU	IP	GRECIA	SI	IRTA files
N 11/21/67	TSOTYLIOU	NONPAREIL	IP	GRECIA	SI	IRTA files
N 4/17/67	RETSOU	NONPAREIL	IP	GRECIA	SI	IRTA files
N 5/3/67	RETSOU	NONPAREIL	IP	GRECIA	SI	IRTA files
N 9/10/67	MISSION	NONPAREIL	IP	GRECIA	SI	IRTA files
NIKITSKYI POZDNOTVETUTCHYI	NIKITSKYI 62	NIKITSKYI 1	JBY	URSS	SI	Grasselly, Ch. and P. Crossa-Raynaud. 1980. In: G.P. Maisonnueve & Larose (eds.). L’Amandier.
NORMAN	NONPAREIL	OP11	PRIVATE	USA	SI	López, M., Vargas, F. J., & Batlle, I. (2006). Self-(in) compatibility almond genotypes: A review. Euphytica, 150(1-2), 1-16.
NORTHLAND	IXL	OP3	PRIVATE	USA	SI	Brooks, R.M. and H.P. Olmo. 1997. Register of new fruit and nut varieties. 3rd ed. Univ. of California Press.
PA3777	LUKENSHONEY (PEACH)	MISSION	UCD	USA	SC	Gradziel, T., Lampinen, B., Niederholzer, F., & Viveros, M. (2013). ‘Sweetheart’Almond: A Fully Cross-compatible Pollenizer for the Early ‘Nonpareil’Bloom that Exhibits Very High ‘Marcona’-type Kernel Quality. HortScience, 48(10), 1320-1322.
PADRE	MISSION	SWANSON	UCD	USA	SI	Brooks, R.M. and H.P. Olmo. 1997. Register of new fruit and nut varieties. 3rd ed. Univ. of California Press.
PENTA	S5133	LAURANNE	CEBAS	SPAIN	SC	Dicenta, F., Ortega, E., Martínez-Gómez, P., Sánchez-Pérez, R., Gambín, M., & Egea, J. (2007, September). Penta and Tardona: two new extra-late flowering self-compatible almond cultivars. In XII Eucarpia Symposium on Fruit Breeding and Genetics.
PREANYI	S1	NONPAREIL	JBY	URSS	SI	Grasselly, Ch. and P. Crossa-Raynaud. 1980. In: G.P. Maisonnueve & Larose (eds.). L’Amandier.
PRIMORSKYI	PRINCESE2077	NIKITSKYI 53	JBY	URSS	SI	L’amandier (Graselly y Crossa-Raynaud); Variedades de almendro, cuaderno INIA nº14
PRINCESE2077	PRINCESSE	PRINCESSE	JBY	URSS	SI	Grasselly, Ch. and P. Crossa-Raynaud. 1980. In: G.P. Maisonnueve & Larose (eds.). L’Amandier
PROFUSE	NONPAREIL	JORDANOLO	PRIVATE	USA	SI	Brooks, R.M. and H.P. Olmo. 1997. Register of new fruit and nut varieties. 3rd ed. Univ. of California Press.
R1000	TARDY NONPAREIL	TUONO	INRA	FRANCE	SC	Sanchez-Pérez, R., E. Ortega, H. Duval, P. Martinez-Gomez, and F. Dicenta. (2007). Inheritance and relationships of important agronomic traits in almond. Euphytica 155 : 381 -391
RHEA	LE GRAND	KEANE	UA	AUSTRALIA	SI	https://patents.google.com/patent/USPP29634P3/en
RHIKTER	S4	VINOSLIVYI	JBY	URSS	SI	Brooks, R.M. and H.P. Olmo. 1997. Register of new fruit and nut varieties. 3rd ed. Univ. of California Press.
RIPON	NONPAREIL	OP4	PRIVATE	USA	SI	Brooks, R.M. and H.P. Olmo. 1997. Register of new fruit and nut varieties. 3rd ed. Univ. of California Press ; López, M., Vargas, F. J., & Batlle, I. (2006). Self-(in) compatibility almond genotypes: A review. Euphytica, 150(1-2), 1-16.
S1	NIKITSKYI 62	FRAGIULIO	JBY	URSS	SI	Grasselly, Ch. and P. Crossa-Raynaud. 1980. In: G.P. Maisonnueve & Larose (eds.). L’Amandier.
S2	NONPAREIL	MISSION	PRIVATE	USA	SI	Brooks, R.M. and H.P. Olmo. 1997. Register of new fruit and nut varieties. 3rd ed. Univ. of California Press.
S2332	TUONO	PERALEJA	CEBAS	SPAIN	SC	Federico Dicenta's personal communication
S3	NIKITSKYI 62	NIKITSKYI 53	JBY	URSS	SI	Brooks, R.M. and H.P. Olmo. 1997. Register of new fruit and nut varieties. 3rd ed. Univ. of California Press.
S4	PRUNUS DULCIS 1281/2	PRUNUS BUCHARICA	JBY	URSS	SI	Brooks, R.M. and H.P. Olmo. 1997. Register of new fruit and nut varieties. 3rd ed. Univ. of California Press.
S4017	GENCO	GARRIGUES	CEBAS	SPAIN	SC	Federico Dicenta's personal communication
S5133	PRIMORSKYI	OP1	CEBAS	SPAIN	SC	Federico Dicenta's personal communication
SAMISH	MARCONA	GREEK	Volcani Center Bet Dagan, A.R.O.	ISRAEL	SI	Spiegel-Roy, P. Kochba, J., & Iris, R. (1982). Samish Almond. HortScience, 17(2), 271-271; T.M. Gradziel (1997) Almond. In: The Brooks and Olmo Register of Fruit & Nut Varieties. 3rd edition, ASHS Press VA, USA, 1-12; P. Spiegel-Roy, M. Striem, I. Baron (1984) Breeding work in almond. Alon HaNotea, 39, 259-263. (in Hebrew)
SB13, 25-75	SB2, 45-96	SB4, 4-2E	UCD	USA	SC	Thomas Gradziel's personal communication
SB16, 2-44	P. WEBBII 1	P. WEBBII 2	UCD	USA	SC	Thomas Gradziel's personal communication
SB2, 45-96	ARBUCKLE	4-26	UCD	USA	SC	Thomas Gradziel's personal communication
SB3 54-39E	SOLSEL 5-15 F7 2-18	WSB 3B-25	UCD	USA	SC	Gradziel, T., Lampinen, B., Niederholzer, F., & Viveros, M. (2013). ‘Sweetheart’Almond: A Fully Cross-compatible Pollenizer for the Early ‘Nonpareil’Bloom that Exhibits Very High ‘Marcona’-type Kernel Quality. HortScience, 48(10), 1320-1322.
SB6, 56-88	SOLSEL 5-15 F7 2-18	P. WEBBII 2	UCD	USA	SC	Thomas Gradziel's personal communication
SHEFA	TUONO	73	Volcani Center Bet Dagan, A.R.O.	ISRAEL	SI	Holland, D., Bar-Ya'akov, I., Hatib, K., Albert, T., Mani, Y. I., & Spiegel-Roy, P. (2006). Shefa almond. HortScience, 41(6), 1502-1503.
SOLANO	21-19W	22-20	UCD	USA	SI	Lansari, A., Kester, D. E., & Iezzoni, A. F. (1994). Inbreeding, coancestry, and founding clones of almonds of California, Mediterranean shores, and Russia. Journal of the American Society for Horticultural Science, 119(6), 1279-1285.
SOLETA	BLANQUERNA	BELLE DAURONS	CITA	SPAIN	SC	Socias i Company, R.; Felipe, A.J. (2007). ‘Belona’ and ‘Soleta’ almonds. HortScience 42(3): 704-706
SOLO	MARCONA	GREEK	Volcani Center Bet Dagan, A.R.O.	ISRAEL	SI	Grasselly, Ch. and P. Crossa-Raynaud. 1980. In: G.P. Maisonnueve & Larose (eds.). L’Amandier.
SOLSEL 5-15 F7 2-18	NONPAREIL	PA3777	UCD	USA	SC	Gradziel, T., Lampinen, B., Niederholzer, F., & Viveros, M. (2013). ‘Sweetheart’Almond: A Fully Cross-compatible Pollenizer for the Early ‘Nonpareil’Bloom that Exhibits Very High ‘Marcona’-type Kernel Quality. HortScience, 48(10), 1320-1322.
SONORA	21-19W	22-20	UCD	USA	SI	Lansari, A., Kester, D. E., & Iezzoni, A. F. (1994). Inbreeding, coancestry, and founding clones of almonds of California, Mediterranean shores, and Russia. Journal of the American Society for Horticultural Science, 119(6), 1279-1285.
SOVIETSKYI	NIKITSKYI 62	LANGUEDOC	JBY	URSS	SI	Grasselly, Ch. and P. Crossa-Raynaud. 1980. In: G.P. Maisonnueve & Larose (eds.). L’Amandier.
STELIETTE	FERRAGNES	TUONO	INRA	FRANCE	SC	Martins, M., Tenreiro, R., & Oliveira, M. M. (2003). Genetic relatedness of Portuguese almond cultivars assessed by RAPD and ISSR markers. Plant cell reports, 22(1), 71-78 ; Duval H., Grasselly C. (1994). Behaviour of some self-fertile almond selections in the south-East of France, Acta Horticulturae N°373, p 69-74.
SUPAREIL	NONPAREIL	CARMEL	PRIVATE	USA	SI	https://patents.google.com/patent/US20110107478P1/en
SUPERNOVA	TUONO	TUONO	ITALY	ITALY	SC	Marchese, A., Bošković, R. I., Martínez‐García, P. J., & Tobutt, K. R. (2008). The origin of the self‐compatible almond ‘Supernova’. Plant breeding, 127(1), 105-107.
SWEETHEART	SB3 54-39E	25-26	UCD	USA	SI	Gradziel, T., Lampinen, B., Niederholzer, F., & Viveros, M. (2013). ‘Sweetheart’Almond: A Fully Cross-compatible Pollenizer for the Early ‘Nonpareil’Bloom that Exhibits Very High ‘Marcona’-type Kernel Quality. HortScience, 48(10), 1320-1322.
TARDONA	S5133	R1000	CEBAS	SPAIN	SC	Dicenta, F., Ortega, E., Martínez-Gómez, P., Sánchez-Pérez, R., Gambín, M., & Egea, J. (2007, September). Penta and Tardona: two new extra-late flowering self-compatible almond cultivars. In XII Eucarpia Symposium on Fruit Breeding and Genetics.
TARDY NONPAREIL	NONPAREIL	NONPAREIL	PRIVATE	USA	SI	Brooks, R.M. and H.P. Olmo. 1997. Register of new fruit and nut varieties. 3rd ed. Univ. of California Press.
TARRACO	FLTU18	ANXANETA	IRTA	SPAIN	SI	Vargas, F., Romero, M., Clavé, J., Vergés, J., Santos, J., & Batlle, I. (2008). ‘Vayro’,‘Marinada’,‘Constantí’, and ‘Tarraco’Almonds. HortScience, 43(2), 535-537.
TARRAGONES	CRISTOMORTO	PRIMORSKYI	IRTA	SPAIN	SI	López, M., Vargas, F. J., & Batlle, I. (2006). Self-(in) compatibility almond genotypes: A review. Euphytica, 150(1-2), 1-16.
TERESA	TUONO	FERRAGNES	CEBAS	SPAIN	SC	López, M., Vargas, F. J., & Batlle, I. (2006). Self-(in) compatibility almond genotypes: A review. Euphytica, 150(1-2), 1-16.
TITAN	TARDY NONPAREIL	OP8	PRIVATE	USA	SI	Brooks, R.M. and H.P. Olmo. 1997. Register of new fruit and nut varieties. 3rd ed. Univ. of California Press.
UCD8-160	NONPAREIL	97, 1-232	UCD	USA	SC	Thomas Gradziel's personal communication
UTAH	IXL	OP6	PRIVATE	USA	SI	Brooks, R.M. and H.P. Olmo. 1997. Register of new fruit and nut varieties. 3rd ed. Univ. of California Press.
VAIRO	4-665	LAURANNE	IRTA	SPAIN	SC	Vargas, F., Romero, M., Clavé, J., Vergés, J., Santos, J., & Batlle, I. (2008). ‘Vayro’,‘Marinada’,‘Constantí’, and ‘Tarraco’Almonds. HortScience, 43(2), 535-537.
VELA	CHELLASTON	A97001-1BT4	UA	AUSTRALIA	SC	https://patents.google.com/patent/USPP30228P3/en
VESTA	NONPAREIL	SOLANO	UCD	USA	SI	Brooks, R.M. and H.P. Olmo. 1997. Register of new fruit and nut varieties. 3rd ed. Univ. of California Press.
VIALFAS	FELISIA	BERTINA	CITA	SPAIN	SC	Socias i Company, R.; Kodad, O.; Ansón, J.M.; Alonso, J.M. (2015). ‘Vialfas’ almond. HortScience 50 (11): 1726-1728.
WAWONA	RUBY	MISSION	PRIVATE	USA	SI	Brooks, R.M. and H.P. Olmo. 1997. Register of new fruit and nut varieties. 3rd ed. Univ. of California Press.
WINTERS	3-1	6-27	UCD	USA	SI	Gradziel, T. M., Lampinen, B., Connell, J. H., & Viveros, M. (2007). Winters’ almond: an early-blooming, productive, and high-quality pollenizer for ‘Nonpareil. HortScience, 42(7), 1725-1727.
YALTINSKYI	RIMS	NIKITSKYI 62	JBY	URSS	SI	Grasselly, Ch. and P. Crossa-Raynaud. 1980. In: G.P. Maisonnueve & Larose (eds.). L’Amandier
YOSEMITE	MISSION	NONPAREIL	PRIVATE	USA	SI	Brooks, R.M. and H.P. Olmo. 1997. Register of new fruit and nut varieties. 3rd ed. Univ. of California Press.
